# The nuclear Argonaute HRDE-1 broadly interacts with euchromatin via an RGG domain to enable transgenerational epigenetic silencing

**DOI:** 10.64898/2026.10.15.759339

**Authors:** Julie Z. Ni, Natasha Mason, Junjie Liu, Meghana Thimmaraju, Brina Trivedi, Joyce Naguib, Sam G. Gu

## Abstract

Small RNA(sRNA)-guided transcriptional repression, a process termed as nuclear RNAi, safeguards genome integrity and germline development. Central to this pathway are the highly conserved Argonaute (AGO) proteins, which are guided by sRNAs to mediate transcriptional silencing and heterochromatin formation at the target locus. The mechanism of how nuclear AGO proteins engage chromatin remains poorly understood. By studying *C. elegans* nuclear AGO HRDE-1, we found that an intrinsically disordered arginine-glycine-glycine (RGG) domain in HRDE-1 is essential for siRNA-guided transgenerational epigenetic silencing and germline immortality. The function of RGG occurs in the downstream of siRNA loading and nuclear localization. Mutant HRDE-1 that lacks the RGG domain is defective in binding to the chromatin of the siRNA targets. Strikingly, ChIP-seq analysis reveals that HRDE-1 interacts with hundreds of highly transcribed euchromatic protein-coding genes in the germ cells, which is unexpected for an epigenetic silencing protein. The HRDE-1-euchromatin interaction is not mediated by siRNAs but requires the RGG domain. The interaction appears to be necessary but not sufficient to cause gene silencing. We propose that the initial siRNA-independent, RGG-dependent HRDE-1-chromatin interaction enables HRDE-1 to enter the transcribing chromatin compartment, a likely prerequisite for the subsequent siRNA-pre-mRNA interaction. Given the prevalence of the RGG domain in eukaryotic proteins, we constructed chimera HRDE-1 proteins and found that RGGs from other proteins, including human hnRNP U, can substitute for the HRDE-1 RGG to restore chromatin binding and transgenerational silencing. Our findings suggest an evolutionarily conserved role for RGG-rich intrinsically disordered regions in coupling AGOs and other RNA-binding proteins to active chromatin as a mechanism to target nascent pre-mRNA.
