## Supplemental Tables for "The nuclear Argonaute HRDE-1 broadly interacts with euchromatin via an RGG domain to enable transgenerational epigenetic silencing": Table_S2_high_HRDE1_occupancy_genes.csv

gene	geneName2	FDR_chip	log2ratio_chip	HRDE_bound_sRNA	polII_chip_input_log2
D2030.6.1	prg-1	5.27E-07	2.413131915	129.4252004	4.268042932
F43D9.4.1	sip-1	2.14E-06	2.625713488	16.67505037	4.174385342
C07H6.5.1	cgh-1	4.19E-06	2.108164349	17.86189673	4.215090298
T01E8.5	T01E8.5	5.61E-06	1.573289	128.7259133	2.824229832
T09A5.11.1	T09A5.11	7.39E-06	1.819512774	118.0853973	2.721240937
R03D7.2	R03D7.2	8.75E-06	2.213017743	13.13039533	3.510470557
Y37E3.7.1	rla-1	9.74E-06	2.335026026	9.967087332	5.166927905
F20D12.1a	csr-1	1.14E-05	2.013345412	60.39617056	3.855815488
C25A1.8	clec-87	1.36E-05	2.125347931	20.47712291	4.183621976
M01F1.2.1	rpl-16	1.57E-05	2.017401948	34.56206703	4.401258141
F01G4.5	F01G4.5	1.83E-05	1.652584704	7.7791162	2.834521887
ZK381.4a.1	pgl-1	2.04E-05	1.884766265	49.90952021	3.804856761
C53H9.1.1	rpl-27	2.24E-05	2.192518906	6.634635425	4.53233042
C16C10.3	C16C10.3	2.41E-05	1.899532443	117.5152615	3.884172754
K08E7.3	let-99	2.62E-05	1.518020425	124.2309739	2.90830457
T01C3.6.1	rps-16	2.81E-05	2.042470684	7.315940702	4.387233729
B0041.3	B0041.3	2.99E-05	1.917740081	8.605089692	3.187189267
C56C10.8.1	icd-1	3.17E-05	1.829396348	17.49513481	4.229992217
D2096.1	D2096.1	3.36E-05	1.376256178	592.8906798	1.281836461
ZC404.8.1	spn-4	3.57E-05	1.665917603	19.5521803	3.479188467
F25H2.11.1	tct-1	3.79E-05	2.063873422	17.51225925	4.590415305
C47E8.5.1	daf-21	4.04E-05	1.821012622	31.17218384	4.871603602
K07B1.6a	K07B1.6	4.28E-05	1.89632274	5.531329262	5.04485089
R107.6.1	cls-2	4.53E-05	1.573588096	167.125927	3.087950159
K01G5.8a	K01G5.8	4.78E-05	1.752147306	34.73968827	4.035212991
Y46G5A.5	pisy-1	5.01E-05	1.530793923	125.6333587	3.5688594
T07A9.13a	tag-261	5.23E-05	1.644018987	27.54024156	3.012082295
F54C8.4	F54C8.4	5.52E-05	1.539658838	32.76803692	2.68384679
C06A5.6	C06A5.6	5.79E-05	1.426094208	81.08597119	2.964002867
C36A4.5	C36A4.5	6.10E-05	2.029338894	100.0726878	2.778964121
K09H9.7	K09H9.7	6.40E-05	1.799304514	327.1393077	1.508770083
Y48G1BL.4	Y48G1BL.4	6.69E-05	1.760423288	13.68209261	2.105486723
F14E5.1	F14E5.1	6.99E-05	1.11909772	0	-1.101912984
T09A5.7.1	T09A5.7	7.32E-05	1.324344126	489.1067737	1.924354987
M01F1.3.1	M01F1.3	7.67E-05	1.768622115	14.87609497	4.228236813
F56E10.4.1	rps-27	8.01E-05	1.517272086	4.978659036	3.776043943
C09G4.5	mes-6	8.36E-05	1.179593543	31.90230505	2.624487175
W01D2.1.1	W01D2.1	8.77E-05	1.512631676	2.224730506	3.958573139
B0564.11	B0564.11	9.15E-05	1.318798857	493.6603011	1.498758913
C16A3.9.1	rps-13	9.56E-05	2.047257312	7.630912708	4.671385239
D2096.7a	D2096.7	9.95E-05	1.728108144	6.541239495	2.511671571
T14B4.2	T14B4.2	0.000103515	1.229752975	29.80741604	1.78570151
ZK1067.3	ZK1067.3	0.000107356	1.132958321	42.15563669	2.325064129
T05G5.3.1	cdk-1	0.000111032	1.469961836	131.6831607	3.333763167
ZK686.1	ZK686.1	0.000114577	1.401916502	15.20232512	2.464381144
Y110A7A.18	ppw-2	0.000118113	1.625498887	54.03833916	3.240384023
D2030.12	D2030.12	0.000121699	1.294246589	58.80899455	1.797158107
K07B1.6b.1	K07B1.6	0.000125149	1.83009838	5.620803495	4.976406156
T05F1.2	T05F1.2	0.000128964	1.680633986	44.2157235	2.625537389
Y54G11A.11.1	Y54G11A.11	0.000132719	1.247879787	54.14079591	2.884038238
C09G4.4	C09G4.4	0.000136396	1.478040479	45.89562711	2.37775196
F29F11.1.1	sqv-4	0.000139992	1.074389236	7.251077472	2.271175716
C09G4.3	cks-1	0.000143598	1.44895475	26.74318248	2.553099826
F56D12.5a.1	vig-1	0.000147129	1.612627995	13.98254397	4.02317055
R12E2.11	R12E2.11	0.000150771	1.331977497	14.97478798	2.520524222
R151.3.1	rpl-6	0.000154377	1.572589758	5.759044083	4.037933
Y56A3A.18	Y56A3A.18	0.000158123	1.372981828	492.3930957	3.192285805
Y106G6H.4	Y106G6H.4	0.00016176	1.828125624	2.328866827	2.564417068
F32D1.6	F32D1.6	0.000165517	1.247890894	5.899238115	2.462190912
F43G6.3	F43G6.3	0.000169421	1.77666312	368.0751189	2.916744564
Y43B11AR.3	Y43B11AR.3	0.000173207	1.341283357	3.581699636	2.784779551
F10E7.7.1	rpl-33	0.000176976	1.523761113	8.99834084	3.144645255
H02I12.1	H02I12.1	0.000181175	1.774587017	18.20364253	4.176927958
Y41E3.10a.1	Y41E3.10	0.000185259	1.297071332	60.45075509	3.300007744
T07A9.14	T07A9.14	0.00018932	1.766649298	136.0624952	4.204333489
M03D4.1d.1	zen-4	0.000193259	1.215344937	28.65494867	2.477383947
C26F1.5	grl-10	0.000197114	1.688072671	0.875187161	3.361230772
T12F5.2	T12F5.2	0.000201021	1.174088395	6.360863474	2.281794402
C26D10.3	C26D10.3	0.000204893	1.183465542	21.03773089	2.859742619
Y17G7B.21	Y17G7B.21	0.000208894	1.393959731	38.94655075	3.536390628
Y60A3A.12	chk-2	0.000212845	1.049688224	56.62527003	2.578901301
T05E11.1.1	rps-5	0.000216752	1.630175316	5.708422745	3.798898245
F09G2.2	F09G2.2	0.000220601	1.566857547	178.2366681	2.466175698
F59E12.13.1	fut-3	0.000224848	1.084318186	24.49027742	2.134063019
F58G1.1	F58G1.1	0.000229245	1.481788339	64.82929912	3.227903591
T26A5.9.1	dlc-1	0.000238094	1.439276062	14.18969132	3.269738685
Y22D7AL.5b.1		0.00024268	1.063791223	20.61564502	3.923925093
F22B5.10	F22B5.10	0.000247211	1.014077694	20.55053964	2.286182492
F56A3.4	spd-5	0.000251665	1.20537913	42.05295078	2.680424772
F55G1.10	his-61	0.000256456	2.222456252	10.91656325	4.124734607
Y22D7AL.5a.1		0.000261234	1.062634852	31.93285601	3.855036046
C09H10.2.1	rpl-41	0.000265903	1.465815768	6.036217328	3.976646856
F35G12.9	apc-11	0.000270636	1.415451426	7.531427125	2.867721024
ZK652.4.1	rpl-35	0.000275438	1.568564056	4.024144885	4.147415179
K10B2.3b.1	clec-88	0.000280129	1.061911122	10.92713108	2.018943284
ZC395.10.1	ZC395.10	0.000289939	1.440065426	19.70671775	3.590061281
F26D10.3.1	hsp-1	0.00029509	1.941544471	20.81914573	5.432843938
F35G12.11.1	F35G12.11	0.00030045	1.516080877	21.03077839	3.005843196
Y54E10A.9a	vbh-1	0.000305771	1.22319318	25.07792881	3.009038734
F59B2.7.1	rab-6.1	0.000311043	1.177580057	17.74065693	2.135747336
F57B10.14.1	F57B10.14	0.000316571	1.431355106	15.95438361	2.605371581
T21G5.3	glh-1	0.000322029	1.828975537	72.53868065	4.225698749
Y18D10A.17	car-1	0.000332752	1.768067477	43.21331734	4.24397501
C28D4.10	C28D4.10	0.000338031	1.804616436	0.542940183	1.668592642
C30C11.2	rpn-3	0.000343408	1.371050615	20.09025497	3.394417927
F22B3.2	his-63	0.000354257	2.263110626	6.881525869	4.502374546
C15H11.4	dhs-22	0.000360048	1.27455439	3.414532744	2.54706601
F09E5.15b.1	prdx-2	0.000365808	1.145135561	3.791803957	2.639031942
F39B2.6.1	rps-26	0.000371626	1.586018829	20.16465614	3.996784408
C30C11.4.1	C30C11.4	0.000377436	1.441266344	20.74349102	4.691192213
T23D8.5	his-67	0.00038912	1.861484153	125.5961495	2.832221972
Y57A10A.3	Y57A10A.3	0.000394999	1.087725014	302.4745343	1.728707027
F55G1.11	his-60	0.000406746	2.190265512	164.2803463	4.53105489
K01G5.4.1	ran-1	0.000431211	1.557100677	35.73893847	3.727727483
F49C12.11.1	F49C12.11	0.000444398	1.334906576	8.419749299	2.905525348
R53.4.1	R53.4	0.000450915	1.065033964	20.98606686	2.264642846
C06G3.2	klp-18	0.000457464	1.48333257	67.34054652	3.580428433
F25D7.4a	F25D7.4	0.000463936	1.732167779	71.56580335	3.337416038
T12E12.2	T12E12.2	0.000470422	1.107889062	95.69197702	2.425775234
C36E8.5.1	tbb-2	0.00048326	1.491453287	7.49198967	3.823187526
K11D9.1b.1	klp-7	0.000489953	1.818482446	64.6333836	4.375086242
T26A5.8	T26A5.8	0.000496565	1.251970772	17.94799221	2.760564509
C01G5.2	prg-2	0.000503104	1.438959377	22.71554519	3.014724372
F17C11.9b.1	F17C11.9	0.000522423	1.464530058	4.318977013	4.061869652
M7.1	let-70	0.00053529	1.238706079	20.62731729	2.937361435
F46F11.2.1	cey-2	0.00054183	1.769894827	10.74828421	4.693714797
F55G1.8.1	plk-3	0.000561268	1.238443787	76.09174786	2.456300726
F32H2.2	mdt-31	0.000580629	1.251819781	66.74191517	3.021844315
F25H5.4.1	eft-2	0.000587388	1.323505787	11.53149342	3.890872036
Y17G7A.1.1	hmg-12	0.000594057	1.789678767	95.79989199	3.948856018
Y111B2A.3.1	Y111B2A.3	0.000607331	1.379054699	76.39397785	2.653548954
C18H2.2	C18H2.2	0.000613857	1.062987544	401.223166	1.653640071
Y62E10A.5a.1	agt-1	0.000626843	1.040922412	4.828973862	2.204844576
ZC155.3	morc-1	0.000633277	1.003681132	91.2220142	2.048801413
F17C11.9a	F17C11.9	0.000639635	1.468502638	4.263810024	3.983960749
F54E7.2.1	rps-12	0.000652165	1.596560572	11.23985296	4.042476925
B0513.2.1	B0513.2	0.000664629	1.31310653	41.9917883	2.909225573
C16A11.4a	C16A11.4	0.000683563	1.32897797	62.71293475	3.150164795
F54F11.3	sre-45	0.000689769	1.267134172	11.83316118	0.251021382
F29B9.6.1	ubc-9	0.000696158	1.076790806	20.94865854	3.087940958
Y39G10AR.7	Y39G10AR.7	0.000708854	1.224166215	78.5696679	2.824621933
C37C3.9	C37C3.9	0.000747587	1.15007144	5.778966057	1.821079809
F58A4.10.1	ubc-7	0.000754089	1.097653236	32.69788234	2.758683959
F27D9.1a	unc-18	0.00076697	1.011431954	1.472410629	-1.286616888
F52B5.6.1	rpl-25.2	0.000812132	1.573017673	5.769557125	3.872304187
C06B8.8.1	rpl-38	0.00083118	1.675509493	25.99597596	4.664905324
F25H2.12a	F25H2.12	0.000849966	1.17379725	3.418149438	2.409645973
K07A1.17	K07A1.17	0.000880959	1.0143675	35.30862609	1.700195769
Y18D10A.20	pfn-1	0.000899679	1.052080394	18.20364253	2.85635989
C26D10.2a	hel-1	0.000905982	1.379365556	18.87805156	3.6253021
Y40B10A.1a	lbp-9	0.000912293	1.330255395	15.25613866	3.51317227
D1081.7a	D1081.7	0.00091854	1.123526301	31.73352482	2.400564261
B0412.4.1	rps-29	0.000924728	1.449379596	22.9580876	3.857590139
Y62E10A.1.1	rla-2	0.000949371	1.396748082	9.430764053	3.8646229
W03C9.3.1	rab-7	0.000955576	1.007242554	11.06823762	2.688440498
F22B3.1	his-64	0.000962032	2.291789936	49.55718583	4.58620498
ZK856.16	ZK856.16	0.000974843	1.259230387	77.06006183	1.593870372
T08B2.10.1	rps-17	0.000994796	1.754149464	10.15123	4.832714353
F58A4.3	hcp-3	0.001001599	1.663050455	96.41197072	4.185850816
Y24D9A.4a	rpl-7A	0.001015263	1.891562742	10.64666147	4.847540628
W05B10.2	W05B10.2	0.001022173	1.003103308	28.43729052	2.037973191
D2096.8	D2096.8	0.001035962	1.69961408	36.4787682	3.628828971
C50B8.1	C50B8.1	0.001043103	1.17044608	63.35799163	2.445748557
F13B10.2d.1	rpl-3	0.001050295	1.715373629	4.305553619	4.875975617
C15H11.5.1	set-31	0.001057499	1.176478556	68.69928889	2.335472529
C23G10.7a.1	C23G10.7	0.001064776	1.218495588	19.69781161	2.477964075
ZK1055.1	hcp-1	0.001072006	1.015166151	45.93659214	3.016441669
T22D1.5.1	T22D1.5	0.00108635	1.065741727	49.06051025	2.542644949
Y105E8A.14	Y105E8A.14	0.001100768	1.141173521	23.84305845	2.432499474
Y37E3.8a.1	Y37E3.8	0.001115068	1.49711937	3.800581281	4.503124674
F56F3.1	pqn-45	0.001129406	1.068467683	18.88822381	2.614971439
R05D11.5	R05D11.5	0.001158947	1.053467797	175.1738786	2.348155669
Y62E10A.5b.1	agt-1	0.001173798	1.048650908	3.933005716	2.200868936
F13B10.2a.1	rpl-3	0.001188621	1.709784433	4.279082693	4.879150188
F13B10.2c.1	rpl-3	0.00119609	1.709916583	4.287304224	4.87811791
T04C12.5	act-2	0.001218748	1.591668122	6.086710401	4.046011836
F59C6.5.1	F59C6.5	0.001233772	1.079641195	7.258988041	2.316526392
CD4.3.1	CD4.3	0.001248842	1.021360963	34.98262315	1.832007671
F55A3.6	F55A3.6	0.00126392	1.120069627	808.2782441	0.593852062
Y71A12B.1	rps-6	0.00127158	1.720696746	11.48683148	4.787056697
Y106G6H.3	rpl-30	0.001294383	1.686536174	3.830985931	4.480222857
C06A1.1.1	cdc-48.1	0.00130986	1.134541704	35.81518087	3.109817231
F29F11.3	F29F11.3	0.00134812	1.006601309	19.85543405	1.761538494
F54E12.1	his-55	0.001363291	2.630631188	4.993464456	4.806265568
Y57G11C.43	Y57G11C.43	0.001385893	1.001929271	89.16657878	1.864091686
F26B1.3.1	ima-2	0.001393452	1.064047084	19.27587633	2.729176008
K11H12.2.1	rpl-15	0.001401161	1.526840779	8.480635916	4.195219362
Y17G7B.20a	Y17G7B.20	0.001408932	1.24233793	29.21655453	3.150367648
T05E11.6	T05E11.6	0.001416708	1.396746522	17.53018116	2.028567599
B0035.10	his-45	0.001424452	2.571611216	11.52985332	4.975437531
F55G1.2	his-59	0.001447573	2.084833863	6.956996243	3.927491273
K07C5.4	K07C5.4	0.001486209	1.121018545	23.95845124	3.066612269
F57B10.10.1	dad-1	0.001493905	1.077719257	57.34406462	2.911800673
Y48G8AL.8a.1	rpl-17	0.001509304	1.466799887	5.609218032	4.142012599
F32E10.4.1	ima-3	0.001547576	1.019261379	30.95191091	2.652955123
C26F1.9.1	rpl-39	0.001555252	1.783317468	8.480635916	4.652357058
C18G1.5.1	hil-4	0.001562885	1.494324913	43.32897505	3.81056173
F55G1.3	his-62	0.001616597	2.423482831	9.930551088	4.432633595
F39B2.10.1	dnj-12	0.001640762	1.075407197	19.11351703	2.887017869
T06E6.2a.1	cyb-3	0.001648799	1.287599088	30.30545925	3.393377471
H02I12.6	his-66	0.001656878	2.727973316	9.930551088	4.915727669
F58E10.4	aip-1	0.001689088	1.043542926	31.58896736	2.174757878
ZC15.3	ZC15.3	0.00174722	1.430384265	167.708397	-1.506508737
F37C12.3.1	F37C12.3	0.001781907	1.207529128	21.24264796	2.611314802
ZK20.5.1	rpn-12	0.001842841	1.095926136	37.35724945	2.549670568
C25D7.10	C25D7.10	0.001860644	1.098543168	12.34474521	1.832383769
Y39G10AR.12b.1	tpxl-1	0.001878566	1.425480469	12.61501599	3.249040626
F26B1.2a	F26B1.2	0.001940981	1.029585472	6.88046564	2.409917453
R107.7.1	gst-1	0.002004583	1.056155885	6.252082054	3.274952385
Y73B6BL.6b.1	sqd-1	0.002022661	1.234569707	9.787488007	2.948444263
F53G12.10.1	rpl-7	0.00205863	1.383207396	5.112525709	3.749918047
F37D6.3	F37D6.3	0.002067545	1.270463304	929.979883	-0.0586092
F23F1.10	F23F1.10	0.002112243	1.066086101	53.59995043	2.127089153
Y73B6BL.6a.1	sqd-1	0.002121207	1.23472744	8.459919858	2.943931774
F57H12.1	arf-3	0.002130142	1.089076608	31.04679168	2.589627957
B0035.8	his-48	0.002147948	2.595380439	13.03056439	4.896723375
F54E12.4	his-58	0.002192949	2.605227479	13.87249947	4.849526392
ZK1010.2	ZK1010.2	0.002246764	1.011044187	21.21991215	2.081331025
T23G11.3	gld-1	0.002282218	1.407082753	23.25463582	2.861250652
R08C7.3.1	htz-1	0.002317321	1.216606614	12.33986201	3.614388642
C12D8.1c.1	C12D8.1	0.002326011	1.158071499	9.164135899	2.643793405
R06C7.1	R06C7.1	0.002334766	1.178144301	20.84591436	3.272744993
F41H10.10	htp-1	0.002343608	1.428987588	100.7746198	3.274132926
Y37E3.8b.1	Y37E3.8	0.002370428	1.443171608	3.404312142	4.465784057
F10E7.2	F10E7.2	0.00239723	1.145716246	429.4814548	1.315829416
M28.5.1	M28.5	0.002424236	1.346319022	25.02821819	3.363644306
F22B3.4	F22B3.4	0.002479673	1.287766204	53.67726449	3.0984212
C12D8.1a	C12D8.1	0.002516911	1.152613704	8.889701883	2.642919638
T01C3.7.1	fib-1	0.002535722	1.598252504	27.21395954	4.095275667
K07C5.13	K07C5.13	0.002592351	1.310732668	167.2255763	1.34364646
F42A6.7a.1	hrp-1	0.002601925	1.175841385	9.01533234	3.829511547
F42A6.7b.1	hrp-1	0.002649902	1.176057644	7.065699309	3.828246104
ZC513.6	oma-2	0.002659562	1.051198865	14.35556349	2.723599245
Y43B11AR.4.1	rps-4	0.002669324	1.745764731	32.82729566	4.612556944
Y106G6H.2a.1	pab-1	0.002728123	1.064448115	90.73689032	2.914647506
E01A2.6	E01A2.6	0.002807292	1.18083477	70.84048722	2.424911334
K11D9.1a	klp-7	0.002875672	1.426198059	64.95289452	3.928657562
F49C12.10	F49C12.10	0.002895357	1.210945034	0.247863997	3.400291631
R10D12.14a	R10D12.14	0.002905147	1.051389209	2.128325517	2.21183575
Y75B12B.2.1	cyn-7	0.002994056	1.688716237	6.47479526	4.556653699
C25D7.16	C25D7.16	0.003033973	1.241397446	0	2.42923647
H31G24.4	cyb-2.2	0.003073596	1.082944215	31.25429257	2.629643697
Y57E12AL.6.1	Y57E12AL.6	0.003123604	1.053151752	7.908724052	2.700602667
H06I04.4a.1	ubl-1	0.003143802	1.602807311	6.120936168	4.408826897
F55A12.1	F55A12.1	0.003154007	1.167295612	99.8961297	2.908608337
Y111B2A.2	Y111B2A.2	0.00322614	1.426453293	35.88525272	4.09943281
JC8.3a.1	rpl-12	0.003292163	1.641396908	3.152555901	4.587757666
F39H2.4	syp-3	0.003381753	1.277264481	24.96057436	1.364145753
T01C3.2	T01C3.2	0.003393141	1.077834315	13.22367198	3.157416626
Y49E10.15	snr-6	0.003449862	1.140119629	9.021159963	2.544151871
C42C1.12	C42C1.12	0.003495124	1.138169899	14.69976892	2.071623271
B0513.3	rpl-29	0.003506432	1.474388606	7.570010256	3.845572724
F28D1.7.1	rps-23	0.003621649	1.605470416	8.682866464	4.500361816
M117.2.1	par-5	0.003738522	1.337159127	21.68052006	3.946641167
C09D4.5.1	rpl-19	0.003750256	1.504110561	10.45574763	4.067225765
ZC434.2.1	rps-7	0.003809454	1.354064004	5.044089442	3.865140866
F42C5.8.1	rps-8	0.003929932	1.527355841	7.950139896	4.274522099
T12E12.3	T12E12.3	0.003942004	1.2598488	100.0031309	2.598483098
F25B5.4c.1	ubq-1	0.003954075	1.243072176	7.613076609	4.425146578
H21P03.1	mbf-1	0.00396614	1.222415158	100.7691397	2.896831407
T05G5.10	iff-1	0.004075003	1.333412999	25.69215602	3.662452779
F53A3.3a.1	rps-22	0.004099194	1.536250891	19.20044181	4.209456474
F25B5.4a.1	ubq-1	0.004111268	1.240822631	6.890076814	4.425086435
T05F1.3.1	rps-19	0.004196162	1.349895792	5.712205662	4.023395674
W09C5.6a.1	rpl-31	0.004330784	1.538136839	12.04518311	4.599515425
F37C12.11.1	rps-21	0.004343002	1.168233248	20.58194447	3.68565404
T01C3.11	T01C3.11	0.004392051	1.233210372	0.574877841	2.496346339
JC8.3c.1	rpl-12	0.004416577	1.624431541	3.018108664	4.567389651
ZK863.6.1	dpy-30	0.004478257	1.122978958	17.48137897	2.548502578
C53H9.2b.1	C53H9.2	0.004490544	1.405897363	3.754232728	3.868380841
C18G1.4a	pgl-3	0.004551844	1.027645629	43.28746605	2.512932218
F22D6.8	F22D6.8	0.00464962	1.248307162	126.6609563	1.966633167
F58G11.3a	F58G11.3	0.004710639	1.063774063	33.82534224	2.76319023
C04F12.5	C04F12.5	0.004759471	1.33810883	104.5010223	2.046169045
T28D9.1.1	T28D9.1	0.004783799	1.125215506	30.08186115	2.125061409
Y111B2A.18.1	rsp-3	0.004820292	1.113141245	110.9857609	3.426324714
T28D9.11	T28D9.11	0.004832417	1.032054547	0.231116429	2.560011499
F56F3.5	rps-1	0.004856548	1.412421897	4.685648154	3.640758705
C39E9.13	rfc-3	0.004880548	1.181543937	20.61354922	2.173474485
C53H9.2a	C53H9.2	0.004976873	1.41026315	3.902201101	3.874289137
ZK1098.7	ZK1098.7	0.005072712	1.001281663	38.71504907	2.289380743
F57B10.11	bag-1	0.005096842	1.065019492	135.1133326	2.334339166
C23G10.3.1	rps-3	0.005193342	1.328056628	13.44531969	4.067207305
C53H9.2c.1	C53H9.2	0.005229824	1.402603299	3.375516269	3.868414289
F37C12.17	srb-7	0.005254218	1.233221568	0	1.847272515
T05H4.6.1	T05H4.6a	0.005278523	1.163540672	15.19849582	2.732722896
C26F1.4.1	rps-30	0.005327198	1.532280683	6.295441385	4.45556878
D1007.12.1	rpl-24.1	0.005351566	1.325907092	12.38141836	3.774795367
C37A2.7.1	C37A2.7	0.00536384	1.160675331	13.84118671	3.39527026
C28D4.3.1	gln-6	0.005388316	1.278397258	17.00404161	3.298345613
T05C3.5.1	dnj-19	0.00548582	1.015061842	25.92115202	3.060224879
T07A9.11.1	rps-24	0.005510322	1.410584598	27.47867972	4.375031069
F58E10.3a.1	F58E10.3	0.00557118	1.196454967	28.54211372	3.105987145
C25A1.6.1	C25A1.6	0.005583276	1.056780241	17.81853921	3.096316955
T05G5.7	rmd-1	0.005631447	1.101156711	61.7967627	3.253000575
ZK20.3	rad-23	0.005679267	1.083687457	29.53876065	3.215294418
H27M09.5	H27M09.5	0.005715429	1.000836167	1.000152969	0.021948112
K07A12.2	K07A12.2	0.005752343	1.151302827	52.56889299	3.185022158
F46F11.7	F46F11.7	0.005864209	1.147088563	2.324969393	1.324236127
F28C6.7a.1	rpl-26	0.005926736	1.547962979	5.228825201	4.396246431
F01G4.4	F01G4.4	0.005951868	1.404714187	88.5735469	3.367447612
ZK1010.1.1	ubq-2	0.00614088	1.378809612	27.83502646	4.095527697
F31E3.5.1	eft-3	0.006178864	1.857148395	2.128128468	5.114586788
C33H5.12a.1	rsp-6	0.006333168	1.191727311	61.80117114	3.635768766
K08D12.3a.1	K08D12.3	0.006529598	1.220406852	16.49180806	3.70698193
C09H10.10	C09H10.10	0.00660887	1.207511981	41.2274976	2.723222965
T16G12.3	T16G12.3	0.006753041	1.214148882	77.22624437	3.274499463
K12D12.1	top-2	0.006766201	1.288781659	101.0493659	3.367321182
M01E11.6	klp-15	0.006832199	1.439154656	90.11893177	3.622042982
C49H3.3.1	C49H3.3	0.006912862	1.174729663	56.50643975	2.199877465
F09E5.15a.1	prdx-2	0.007253675	1.081194461	4.523005822	2.711158961
T19H12.2	T19H12.2	0.007267502	1.385415964	74.16891954	4.140649085
Y75B12B.3	Y75B12B.3	0.007295172	1.52344053	0	2.791717585
F53G12.1	rab-11.1	0.007309	1.165271816	27.98609852	2.899777146
C33H5.4a	klp-10	0.007816776	1.241336089	71.6955696	3.514205784
C38D4.4	C38D4.4	0.007960372	1.027600283	58.65374693	2.023403083
C07G2.1b.1	cpg-1	0.00840074	1.454395808	6.599080037	4.405047005
C07G2.1a.1	cpg-1	0.008430538	1.453117625	8.555820445	4.405047005
C14B9.4a.1	plk-1	0.008445467	1.1480302	55.51634436	3.030823714
B0261.7	B0261.7	0.008609017	1.17844944	26.76931163	2.370281587
K02B2.5.1	rps-25	0.009070707	1.455274827	5.812653723	4.413337425
ZK652.10	tag-307	0.009453916	1.095418781	28.12208539	2.215076061
Y48B6A.2.1	rpl-43	0.010017119	1.287769007	84.66464618	3.918750822
W09C5.6b.1	rpl-31	0.010095792	1.479239615	7.541310888	4.607062708
T07D4.5	T07D4.5	0.010298883	1.003872953	14.83600404	1.477265381
C25A1.16	C25A1.16	0.01061399	1.037680198	15.13713505	3.117897222
T27E9.1b.1	tag-61	0.010772545	1.487432329	8.507000587	4.426304201
T27E9.1a.1	tag-61	0.010963247	1.485432623	8.791064177	4.42162636
W02A2.7	mex-5	0.01132899	1.233043255	14.13238933	3.64856366
C34E10.6.1	atp-2	0.011570908	1.133825126	6.985699682	3.742312776
D2030.11	D2030.11	0.011801654	1.203119035	38.5943984	1.055615395
C38C3.5a	unc-60	0.012366854	1.049835506	9.299037505	2.95624661
T22F3.3a	T22F3.3	0.012957597	1.00099486	8.630591531	2.828331116
F54C9.5.1	rpl-5	0.013422098	1.273766138	10.25110914	3.990370495
Y71F9AL.13a.1	rpl-1	0.013871242	1.544059469	7.066791018	4.703979292
F54D5.8	dnj-13	0.014046052	1.0270013	46.33785638	3.779839986
W08F4.9	fbxb-14	0.014222533	1.202094164	610.2341775	0.8871987
F54E12.3	his-56	0.014453236	2.426570323	27.62730239	4.895727543
T20G5.11.1	rde-4	0.014899527	1.042569818	109.9793208	2.721649368
T05B9.1	T05B9.1	0.015224487	1.018004611	44.8162265	3.135433429
F54D7.7	F54D7.7	0.015260901	1.52192293	74.24753328	4.686496893
C14B9.7.1	rpl-21	0.015882799	1.345151101	2.655489324	4.088431559
B0035.9	his-46	0.015956487	2.414117848	27.62730239	4.907547345
C33H5.8	C33H5.8	0.016581302	1.100679921	5.280002182	1.997102914
Y46G5A.4	Y46G5A.4	0.016875176	1.052178683	84.13700628	3.321516552
R11D1.13	R11D1.13	0.016949178	1.262640672	7.126089901	2.519971994
B0041.4.1	rpl-4	0.017079406	1.291898217	4.852230742	4.305145861
C27A2.2a.1	rpl-22	0.017469098	1.518780625	7.462959606	4.526345255
F52E1.1	pos-1	0.017803368	1.292578554	13.20523684	3.632169578
R09B3.2	R09B3.2	0.017821943	1.173612878	136.8209261	3.309533718
C42C1.14.1	rpl-34	0.018307842	1.220651496	32.71804755	3.500673888
F10G7.3	asf-1	0.018326592	1.10818969	99.88766998	3.553933003
Y71F9AL.13b.1	rpl-1	0.018439028	1.530611705	4.228221964	4.701750941
T01C3.3	T01C3.3	0.018532633	1.090016698	65.74918646	3.623335714
B0414.3	hil-5	0.018925627	1.205353919	34.32358873	3.239148302
B0336.10.1	rpl-23	0.019492568	1.238363805	15.3822343	4.304452213
F53A3.7	F53A3.7	0.020291331	1.179225058	18.45996622	2.78852977
ZK593.7	lsm-7	0.021986404	1.063575244	5.727387604	2.894013521
F36A2.6.1	rps-15	0.022005984	1.196412011	6.083934461	3.755095164
F53A2.5	dro-1	0.024436364	1.052217171	37.34841496	2.455479115
B0035.7	his-47	0.024617715	2.348139378	19.96278017	4.72709562
F40F8.10.1	rps-9	0.02475866	1.089136888	3.516425671	4.15337367
T20F5.3	T20F5.3	0.025285822	1.214165463	12.10338962	2.327491419
T11F8.3.1	rme-2	0.027068994	1.203497302	20.54439173	3.761224662
Y57G11C.16.1	rps-18	0.028656708	1.065592225	8.077085083	3.648072247
Y37D8A.10	Y37D8A.10	0.028907836	1.043210633	43.14684807	2.587032964
Y39G10AR.20	Y39G10AR.20	0.030124276	1.141478583	27.33851525	2.427073311
C47E8.11	C47E8.11	0.030293579	1.063937387	30.308433	3.412741397
F54E12.5	his-57	0.031423874	2.437840287	6.947937654	4.785037106
F26E4.8.1	tba-1	0.03144526	1.092435298	19.89145095	3.034086923
T24B8.1.1	rpl-32	0.03155248	1.26840234	8.714708669	4.045280998
C47B2.3.1	tba-2	0.033129879	1.051671745	17.10261576	3.308695976
Y18D10A.19.1	fkb-2	0.033998609	1.15504506	122.8954761	3.819732927
F37C12.4.1	rpl-36	0.034216471	1.162668778	5.956583854	3.920099254
C04F12.4.1	rpl-14	0.035274901	1.050218351	4.041756023	3.631611077
F56F3.6.1	ins-17	0.035385736	1.003958289	344.2258918	2.125461423
M01E11.5.1	cey-3	0.035607483	1.371284267	19.80302878	3.819497923
F10B5.1.1	rpl-10	0.036565057	1.474701424	19.17782855	4.182024338
Y56A3A.21.1	trap-4	0.039776729	1.033620146	35.39456503	2.952963345
E04A4.7.1	cyc-2.1	0.040812484	1.14457781	22.4592841	2.785052488
T23D8.6	his-68	0.04153741	1.492170006	22.3164229	2.802219664
C32E8.2a.1	rpl-13	0.041971568	1.315494445	4.533830394	4.042901518
T23G11.1	T23G11.1	0.042338467	1.000201503	28.29542713	2.104941012
F29B9.10	F29B9.10	0.042476929	1.097772055	18.1850598	2.78077158
B0393.1.1	rps-0	0.044145901	1.172705121	4.684629535	4.001603089
B0280.5	cpg-2	0.044262093	1.336503905	9.237188894	3.999398951
H02I12.7	his-65	0.044425116	2.372768146	6.947937654	4.722921113
T22F3.4.1	rpl-11.1	0.044750972	1.471302697	25.57400488	4.591298834
C33H5.12b.1	rsp-6	0.045170815	1.20806372	13.65748453	3.870925224
B0250.1.1	rpl-2	0.045240821	1.374783416	28.51734565	4.036113388
