## Supplemental Tables for "The nuclear Argonaute HRDE-1 broadly interacts with euchromatin via an RGG domain to enable transgenerational epigenetic silencing": Table_S3_allele_strains_20260904.xlsx

### Sheet: Sheet1
Table S3: C. elegans mutation alleles and strains used in this study
Alleles created in this study
allele name	description	crRNA guide sequence	CRISPR repair template DNA sequence	note
red114	hrde-1 non-sense mutation (null)	CTGAGTTGGAACACGCTTT	CTCTCCGAGTGATGCTGCTGAGTTGGAACACGgctagctCTTTTGGCGAAAGAGGAAACACGAAGCGATGCATTGAA
red203	deletion of HRDE-1 a.a. 291-371 (∆RGG + an alpha helix in the PAZ domain)	AAGTTATCCGAAATGAAAGG and CAGTGGTTCTTCAAATGGAG	ATACGAAGATTTCTCCATTTTACAAGGATACATCATACTCTCCGAGTGATGCTGCTGAGTTGGAACACGC
red212	mutate all 16 argine in HRDE-1 RGG domain (AA304-371) to alanine	AAGTTATCCGAAATGAAAGG and CAGTGGTTCTTCAAATGGAG	ATACGAAGATTTCTCCATTTTACAAGGATACATCAGTCATTAAGTTTTCCAGCAACAAATTAAGCGAGATGAAGGGTGGAGGAGGTGGTGCAGGAGGATACGGAGCTAGTGATTCCGCGGACTCGGCGGGAGGTTACGCTGGAGGAGCTTCAGATAGTGCTGACTTCGCTGGAGTGTATGGAAACGCAGGAGGTAATGACGCCTATGCCGATGAATCAGCTGGAGCTGCCGACATGTACGACTCTGCTGCTGACTCAGGATCATCAAATGGAGCCGATTACTCTCCGAGTGATGCTGCTGAGTTGGAACACGC
red217	HRDE-1 with 2xRGG	AAGTTATCCGAAATGAAAGG	ACATCAGTTATCAAGTTTTCAAGCAACAAGTTATCCGAAATGAAAGCAGCAGGAGGAGGTGGAGGAAGAGGTGGCTACGGACGTAGTGATTCTCGAGATTCGAGAGGAGGATATAGAGGAGGACGCAGCGATAGCAGAGACTTTCGCGGAGTCTACGGAAATCGTGGAGGTAATGACAGATACCGTGACGAAAGTAGAGGTCGCAGGGATATGTATGATTCCCGACGTGACAGCGGATCCAGTAACGGAGCTGATGGTGGAGGCGGTGGAAGAGGCGGATACGGAAGAAGTGACTCGCGA
red219	deletion of HRDE-1 a.a. 309-364 (∆RGG)	AAGATTTCTCCATTTTACA	GTTGATACGAAGATTTCTCCATTTTACAAaGATACATCAGTTATCAAGTTTTCAAGCAACAAGTTATCCGAAATGAAAGGTGGAGGCGGTGGAGGTTCTTCAAATGGAGCGGACTACTCTCCGAGTGATGCTGCTGAGTTGGAACACGC	red219 was generated from red203
red229	HRDE-1 RGG replacement using the RGG from human hnRNPU (a.a. 698-780)	AAGTTATCCGAAATGAAAGG and CAGTGGTTCTTCAAATGGAG	TCAAGTTTTCAAGCAACAAGTTATCCGAAATGAAAAACCAGTTCAACCGTGGAGGAGGTCATCGCGGACGCGGAGGATTCAACATGCGTGGAGGAAACTTCCGTGGAGGAGCTCCAGGAAACAGAGGAGGCTACAATCGCAGAGGAAACATGCCACAGCGTGGTGGTGGTGGAGGTGGATCCGGAGGAATCGGATATCCATACCCAAGAGCTCCAGTCTTCCCAGGACGTGGATCTTACTCGAACCGTGGAAACTACAACAGAGGAGGTATGCCAAACAGAGGAAATGGAGCGGACTACTCTCCGAGTGATGCTGCTGA
red233	HRDE-1 RGG replacement with the RGG from NRDE-3 (a.a. 344-388)	AAGTTATCCGAAATGAAAGG and CAGTGGTTCTTCAAATGGAG	AAGTTTTCAAGCAACAAGTTATCCGAAATGAAACTTACAAATAGTGGTGGAGGACCCAGAGGCCACAATGGTGGCAGAGAGCGTCGCGATGGCGGCGGGAACAGTAGAAAATACGATGATAGACGCTCACCGCGTGATGGTGAAATTGATTATGACGAGAGAACTGTCAATGGAGCGGACTACTCTCCGAGTGATGCTGC
red240	Pmex-5::NLS::GFP::RGG(HRDE-1)::3xFLAG::tbb-2 3'UTR (single copy transgene) inserted in the MosTi site kstSi42
red247	nrde-2 loss of function
extrachromosome array created in this study
allele name	description	piRNAi transgene sequence
cssEx25	21ur-199 anti-random DNA (same as T119 designed in PMID35115715)+ Pmyo-2::mCherry + Prps-27::hygromycinR	ctcggtcaattaaagaaagaCATTTTTCATCGGATTTGCTActaaaaaataattttaaAAACGATCATATGCAAATCCAgtgaaactttattcaaaccaaaacgtttaatcagctaattgaaacattaaaaattttatgattttgttagtttttctagcaatgtcaatgcaatcaaataattttcaagtaagatgtttaatgagttatagacttttttattaaatttttgaaaaaaaaaccgatttcagatttaagtaaaattatctctgcttctgctgcattgctgcgaaacaaaaattcctttctgtgcaaagtatagtATAAACGAGGAGCACAAATGAgtgacaattagaaatctcaccgggttttctagatcatctgaaacatataattttaaa…
cssEx32	21ur-199 anti-oma-1 (same as designed T241 in PMID35115715)+Pmyo-2::mCherry+Prps-17::hygromycinR	ctcggtcaattaaagaaagaACATCATGACTAATGGTCGCactaaaaaataattttaaAATATACGACTACAGGACTCagtgaaactttattcaaaccaaaacgtttaatcagctaattgaaacattaaaaattttatgattttgttagtttttctagcaatgtcaatgcaatcaaataattttcaagtaagatgtttaatgagttatagacttttttattaaatttttgaaaaaaaaaccgatttcagatttaagtaaaattatctctgcttctgctgcattgctgcgaaacaaaaattcctttctgtgcaaagtatagtACCAGAATCATACAAGACTGagtgacaattagaaatctcaccgggttttctagatcatctgaaacatataattttaaa…
Other alleles used in this study
tor125	GFP::3xFLAG::hrde-1 (III), created by PMID36790166
eSi410	Pzc15.3::zc15.3- WrmScarlet::zc15.3 3' UTR, unc-119(+) (III), created by PMID 33852894
Strains used in this study
Strain name	genotype	Description
CSS994	hrde-1[tor125] eSi410 III	GFP::3xFLAG::HRDE-1 (WT), zc15.3::WrmScarlet reporter
CSS1009	hrde-1[tor125 red212] eSi410 III	GFP::3xFLAG::HRDE-1 RGG R-to-A mutant, zc15.3::WrmScarlet reporter
CSS1015	hrde-1[tor125 red219] eSi410 III	GFP::3xFLAG::HRDE-1 with RGG deletion mutant, zc15.3::WrmScarlet reporter
CSS1057	hrde-1[tor125 red217] eSi410 III	GFP::3xFLAG::HRDE-1 with 2xRGG, zc15.3::WrmScarlet reporter
CSS1039	hrde-1[tor125 red229] eSi410 III	GFP::3xFLAG::HRDE-1 with human-hnRNP RGG replacement, zc15.3::WrmScarlet reporter
CSS1040	hrde-1[tor125 red230] eSi410 III	GFP::3xFLAG::HRDE-1 with laf-1 RGG replacement, zc15.3::WrmScarlet reporter
CSS1053	hrde-1[tor125 red233] eSi410 III	GFP::3xFLAG::HRDE-1 with nrde-3 RGG replacement, a zc15.3::WrmScarlet reporter
CSS1067	red240 (Pmex-5::NLS::GFP::RGG(HRDE-1)::3xFLAG::tbb-2 3'UTR inserted at kstSi42) II	Pmex-5::NLS::GFP::RGG(HRDE-1)::3xFLAG::tbb-2 3'UTR (single copy) inserted in the MosTi site kstSi42
CSS1016	hrde-1(tor125) eSi410 III, cssEx25	GFP::3xFLAG::HRDE-1 (WT), anti-random DNA piRNAi
CSS1017	hrde-1(tor125 red212) eSi410 III, cssEx25	GFP::3xFLAG::HRDE-1 (RGG R-to-A), anti-random DNA piRNAi
CSS1018	hrde-1(tor125) eSi410 III, cssEx32	GFP::3xFLAG::HRDE-1 (WT), anti-oma-1 piRNAi
CSS1019	hrde-1(tor125 red212) eSi410 III, cssEx32	GFP::3xFLAG::HRDE-1 (RGG R-to-A), anti-oma-1 piRNAi
CSS1083	nrde-2(red247)II , hrde-1[tor125] eSi410 III	GFP::3xFLAG::HRDE-1 (RGG R-to-A), nrde-1 loss-of-function
