## Supplemental Tables for "The nuclear Argonaute HRDE-1 broadly interacts with euchromatin via an RGG domain to enable transgenerational epigenetic silencing": Table_S4_library_SG0126.xlsx

### Sheet: Sheet1
Table S4: High throughput sequencing libraries generated in this study
need to add CSS1040 libs
RNA-seq
library name	strain	replicates
SG0624_lib1	CSS994	rep 1
SG0925_lib89	CSS994	rep 2
SG0624_lib7	CSS1009	rep 1
SG0925_lib90	CSS1009	rep 2
SG1225_lib39	CSS1015	rep 1
SG1225_lib40	CSS1015	rep 2
SG1225_lib37	CSS887	rep 1
SG1225_lib38	CSS887	rep 2
SG0624_lib9	N2	rep 1
SG1225_lib36	N2	rep 2
sRNA-seq
library name	strain	replicates
SG0924_lib1	CSS994	rep 1
SG0425_lib35	CSS994	rep 2
SG0425_lib36	CSS994	rep 3
SG0924_lib7	CSS1009	rep 1
SG0425_lib37	CSS1009	rep 2
SG0425_lib39	CSS1015	rep 1
SG0924_lib9	N2	rep 1
SG0425_lib34	N2	rep 2
HRDE-1 sRIP-seq
library name	strain	replicates
SG0924_lib11	CSS994	rep 1
SG0425_lib29	CSS994	rep 2
SG0425_lib30	CSS994	rep 3
SG0924_lib12	CSS1009	rep 1
SG0425_lib31	CSS1009	rep 2
SG0425_lib33	CSS1015	rep 1
ChIP-seq, input	B46
library name	strain	replicates
SG0624_lib19	CSS994	rep 1
SG0225_lib26	CSS994	rep 2
SG0825_lib30	CSS994	rep 3
SG0624_lib20	CSS1009	rep 1
SG0225_lib27	CSS1009	rep 2
SG0825_lib31	CSS1009	rep 3
SG0225_lib28	CSS1015	rep 1
SG0225_lib29	CSS1015	rep 2
SG0825_lib32	CSS1015	rep 3
SG0225_lib34	CSS1057	rep 1
SG0825_lib33	CSS1057	rep 2
SG0225_lib30	CSS1039	rep 1
SG0825_lib34	CSS1039	rep 2
SG0225_lib32	CSS1053	rep 1
SG0825_lib35	CSS1053	rep 2
SG0625_lib23	CSS1067	rep 1
SG0924_lib22	CSS1016	rep 1
SG0225_lib1	CSS1016	rep 2
SG0924_lib23	CSS1017	rep 1
SG0225_lib2	CSS1017	rep 2
SG0924_lib24	CSS1018	rep 1
SG0225_lib3	CSS1018	rep 2
SG0924_lib25	CSS1019	rep 1
SG0225_lib4	CSS1019	rep 2
SG0624_lib11	N2	rep 1
SG0923_lib42	N2	rep 2
SG0225_lib25	N2	rep 3
SG0923_lib44	hrde-1(tm1200)	rep 1
SG0923_lib45	hrde-1(tm1200)	rep 2
SG0825_lib34	CSS1039	rep 1
SG0225_lib30	CSS1039	rep 2
SG0825_lib35	CSS1053	rep 1
SG0225_lib32	CSS1053	rep 2
SG0126_lib17	CSS1121	rep 1
SG0126_lib18	CSS1121	rep 2
SG0126_lib19	CSS1122	rep 1
SG0126_lib20	CSS1122	rep 2
ChIP-seq, anti-FLAG
library name	strain	replicates
SG0624_lib47	CSS994	rep 1
SG0225_lib37	CSS994	rep 2	weak
SG0825_lib36	CSS994	rep 3
SG0624_lib50	CSS1009	rep 1
SG0225_lib57	CSS1009	rep 2
SG0825_lib37	CSS1009	rep 3
SG0225_lib39	CSS1015	rep 1
SG0225_lib40	CSS1015	rep 2
SG0825_lib38	CSS1015	rep 3
SG0225_lib45	CSS1057	rep 1
SG0825_lib39	CSS1057	rep 2
SG0225_lib41	CSS1039	rep 1
SG0825_lib40	CSS1039	rep 2
SG0225_lib43	CSS1053	rep 1
SG0825_lib41	CSS1053	rep 2
SG0625_lib29	CSS1067	rep 1
SG0924_lib26	CSS1016	rep 1
SG0225_lib5	CSS1016	rep 2
SG0924_lib27	CSS1017	rep 1
SG0225_lib6	CSS1017	rep 2
SG0924_lib28	CSS1018	rep 1
SG0225_lib7	CSS1018	rep 2
SG0924_lib29	CSS1019	rep 1
SG0225_lib8	CSS1019	rep 2
SG0624_lib45	N2	rep 1
SG0225_lib36	N2	rep 2
SG0825_lib40	CSS1039	rep 1
SG0225_lib41	CSS1039	rep 2
SG0825_lib41	CSS1053	rep 1
SG0225_lib43	CSS1053	rep 2
SG0126_lib21	CSS1121	rep 1
SG0126_lib22	CSS1121	rep 2
SG0126_lib23	CSS1122	rep 1
SG0126_lib24	CSS1122	rep 2
ChIP-seq, anti-Pol II
library name	strain	replicates
SG0225_lib48	CSS994	rep 1
SG0825_lib42	CSS994	rep 2
SG0225_lib49	CSS1009	rep 1
SG0825_lib43	CSS1009	rep 2
SG0225_lib50	CSS1015	rep 1
SG0225_lib51	CSS1015	rep 2
SG0825_lib44	CSS1015	rep 3
SG0225_lib56	CSS1057	rep 1
SG0825_lib45	CSS1057	rep 2
SG0225_lib52	CSS1039	rep 1
SG0825_lib46	CSS1039	rep 2
SG0225_lib54	CSS1053	rep 1
SG0825_lib47	CSS1053	rep 2
SG0625_lib35	CSS1067	rep 1
SG0924_lib30	CSS1016	rep 1
SG0225_lib9	CSS1016	rep 2
SG0924_lib31	CSS1017	rep 1
SG0225_lib10	CSS1017	rep 2
SG0924_lib32	CSS1018	rep 1
SG0225_lib11	CSS1018	rep 2
SG0924_lib33	CSS1019	rep 1
SG0225_lib12	CSS1019	rep 2
SG0225_lib47	N2	rep 1
SG0323_lib21	N2	rep 2
SG0323_lib33	N2	rep 3
SG0323_lib23	hrde-1(tm1200)	rep 1
SG0323_lib24	hrde-1(tm1200)	rep 2
SG0825_lib46	CSS1039	rep 1	remove
SG0225_lib52	CSS1039	rep 2	remove
SG0825_lib47	CSS1053	rep 1	remove
SG0225_lib54	CSS1053	rep 2	remove
SG0126_lib25	CSS1121	rep 1
SG0126_lib26	CSS1121	rep 2
SG0126_lib27	CSS1122	rep 1
SG0126_lib28	CSS1122	rep 2
ChIP-seq, anti-H3K9me3
library name	strain	replicates
SG0624_lib48	CSS994	rep 1
SG0624_lib51	CSS1009	rep 1
SG0924_lib34	CSS1016	rep 1
SG0225_lib13	CSS1016	rep 2
SG0924_lib35	CSS1017	rep 1
SG0225_lib14	CSS1017	rep 2
SG0924_lib36	CSS1018	rep 1
SG0225_lib15	CSS1018	rep 2
SG0924_lib37	CSS1019	rep 1
SG0225_lib16	CSS1019	rep 2
SG0624_lib46	N2	rep 1
SG0923_lib58	N2	rep 2
SG0923_lib59	N2	rep 3
SG0923_lib60	hrde-1(tm1200)	rep 1
SG0923_lib61	hrde-1(tm1200)	rep 2
SG0126_lib29	CSS1121	rep 1
SG0126_lib30	CSS1121	rep 2
SG0126_lib31	CSS1122	rep 1
SG0126_lib32	CSS1122	rep 2
ChIP-seq, anti-H3K23me3
library name	strain	replicates
SG0624_lib49	CSS994	rep 1
SG0225_lib59	CSS994	rep 2
SG0624_lib52	CSS1009	rep 1
SG0225_lib60	CSS1009	rep 2
SG0225_lib61	CSS1015	rep 1
SG0225_lib62	CSS1015	rep 2
SG0225_lib67	CSS1057	rep 1
SG0225_lib63	CSS1039	rep 1
SG0225_lib65	CSS1053	rep 1
SG0625_lib41	CSS1067	rep 1
SG0924_lib38	CSS1016	rep 1
SG0225_lib17	CSS1016	rep 2
SG0924_lib39	CSS1017	rep 1
SG0225_lib18	CSS1017	rep 2
SG0924_lib40	CSS1018	rep 1
SG0225_lib19	CSS1018	rep 2
SG0924_lib41	CSS1019	rep 1
SG0225_lib20	CSS1019	rep 2
SG0225_lib58	N2	rep 1
SG0923_lib50	N2	rep 2
SG0923_lib51	N2	rep 3
SG0923_lib52	hrde-1(tm1200)	rep 1
SG0923_lib53	hrde-1(tm1200)	rep 2
SG0225_lib63	CSS1039	rep 1
SG0225_lib65	CSS1053	rep 1
SG0126_lib33	CSS1121	rep 1
SG0126_lib34	CSS1121	rep 2
SG0126_lib35	CSS1122	rep 1
SG0126_lib36	CSS1122	rep 2
ChIP-seq, anti-H3K27me3
library name	strain	replicates
SG0924_lib42	CSS1016	rep 1
SG0225_lib21	CSS1016	rep 2
SG0924_lib43	CSS1017	rep 1
SG0225_lib22	CSS1017	rep 2
SG0924_lib44	CSS1018	rep 1
SG0225_lib23	CSS1018	rep 2
SG0924_lib45	CSS1019	rep 1
SG0225_lib24	CSS1019	rep 2
